# The generation of a comprehensive spectral library for the analysis of the guinea pig proteome by SWATH-MS

**DOI:** 10.1101/514760

**Authors:** Pawel Palmowski, Rachael Watson, G. Nicholas Europe-Finner, Magdalena Karolczak-Bayatti, Andrew Porter, Achim Treumann, Michael J Taggart

## Abstract

Advances in liquid chromatography-mass spectrometry have facilitated the incorporation of proteomic studies to many biology experimental workflows. In particular, the introduction of Data-Independent Acquisition platforms, such as SWATH, offers several advantages for label-free quantitative assessment of complex proteomes over Data-Dependent Acquisition (DDA) approaches. However, SWATH data interpretation requires spectral libraries as a reference resource. This is often not available for many species of experimental models. The guinea pig *(cavia porcellus)* is an excellent experimental model for translation to many aspects of human physiology and disease yet there is limited experimental information regarding its proteome. In an effort to overcome this knowledge gap, we generated a comprehensive spectral library of the guinea pig proteome. Homogenates and tryptic peptide digests were prepared from 16 tissues and subjected to >200 DDA runs. Analysis of >250,000 peptide-spectrum matches resulted in the construction of a library of 73594 peptides corresponding to 7667 proteins. This spectral library furnishes the research community with the first comprehensive guinea pig proteomic resource that will facilitate future molecular-phenotypic studies using (re-engaging) the guinea pig as an experimental model of relevance to human biology. The guinea pig spectral library and MS data are freely accessible in the MassIVE repository (MSV000083199).
