## Supplementary table 1 for "The generation of a comprehensive spectral library for the analysis of the guinea pig proteome by SWATH-MS"

### Sheet: Sheet1
MS/MS result file	Instrument platform	Column	Gradient	Pre-digest processing	Digestion method	Tissue type
13-189-101.raw	QExactive	C18 250x0.075mm	5-40%ACN:178min.;40-90%:0.1min.	SDS page - 10 fractions per lane	In gel	Myometrium
13-189-102.raw	QExactive	C18 250x0.075mm	5-40%ACN:178min.;40-90%:0.1min.	SDS page - 10 fractions per lane	In gel	Myometrium
13-189-103.raw	QExactive	C18 250x0.075mm	5-40%ACN:178min.;40-90%:0.1min.	SDS page - 10 fractions per lane	In gel	Myometrium
13-189-104.raw	QExactive	C18 250x0.075mm	5-40%ACN:178min.;40-90%:0.1min.	SDS page - 10 fractions per lane	In gel	Myometrium
13-189-105.raw	QExactive	C18 250x0.075mm	5-40%ACN:178min.;40-90%:0.1min.	SDS page - 10 fractions per lane	In gel	Myometrium
13-189-106.raw	QExactive	C18 250x0.075mm	5-40%ACN:178min.;40-90%:0.1min.	SDS page - 10 fractions per lane	In gel	Myometrium
13-189-107.raw	QExactive	C18 250x0.075mm	5-40%ACN:178min.;40-90%:0.1min.	SDS page - 10 fractions per lane	In gel	Myometrium
13-189-108.raw	QExactive	C18 250x0.075mm	5-40%ACN:178min.;40-90%:0.1min.	SDS page - 10 fractions per lane	In gel	Myometrium
13-189-109.raw	QExactive	C18 250x0.075mm	5-40%ACN:178min.;40-90%:0.1min.	SDS page - 10 fractions per lane	In gel	Myometrium
13-189-110.raw	QExactive	C18 250x0.075mm	5-40%ACN:178min.;40-90%:0.1min.	SDS page - 10 fractions per lane	In gel	Myometrium
13-189-201.raw	QExactive	C18 250x0.075mm	5-40%ACN:178min.;40-90%:0.1min.	SDS page - 10 fractions per lane	In gel	Myometrium
13-189-202.raw	QExactive	C18 250x0.075mm	5-40%ACN:178min.;40-90%:0.1min.	SDS page - 10 fractions per lane	In gel	Myometrium
13-189-203.raw	QExactive	C18 250x0.075mm	5-40%ACN:178min.;40-90%:0.1min.	SDS page - 10 fractions per lane	In gel	Myometrium
13-189-204.raw	QExactive	C18 250x0.075mm	5-40%ACN:178min.;40-90%:0.1min.	SDS page - 10 fractions per lane	In gel	Myometrium
13-189-205.raw	QExactive	C18 250x0.075mm	5-40%ACN:178min.;40-90%:0.1min.	SDS page - 10 fractions per lane	In gel	Myometrium
13-189-206.raw	QExactive	C18 250x0.075mm	5-40%ACN:178min.;40-90%:0.1min.	SDS page - 10 fractions per lane	In gel	Myometrium
13-189-207.raw	QExactive	C18 250x0.075mm	5-40%ACN:178min.;40-90%:0.1min.	SDS page - 10 fractions per lane	In gel	Myometrium
13-189-208.raw	QExactive	C18 250x0.075mm	5-40%ACN:178min.;40-90%:0.1min.	SDS page - 10 fractions per lane	In gel	Myometrium
13-189-209.raw	QExactive	C18 250x0.075mm	5-40%ACN:178min.;40-90%:0.1min.	SDS page - 10 fractions per lane	In gel	Myometrium
13-189-210.raw	QExactive	C18 250x0.075mm	5-40%ACN:178min.;40-90%:0.1min.	SDS page - 10 fractions per lane	In gel	Myometrium
150114_1_01.wiff	TripleTOF6600	C18 250x0.075mm	3-8%ACN:2min.;8-30%:88min.;30-40%:10min.;40-90%:5min.	none	in solution	Heart
150114_1_02.wiff	TripleTOF6600	C18 250x0.075mm	3-8%ACN:2min.;8-30%:88min.;30-40%:10min.;40-90%:5min.	none	in solution	Heart
150114_1_03.wiff	TripleTOF6600	C18 250x0.075mm	3-8%ACN:2min.;8-30%:88min.;30-40%:10min.;40-90%:5min.	none	in solution	Heart
150114_2_01.wiff	TripleTOF6600	C18 250x0.075mm	3-8%ACN:2min.;8-30%:88min.;30-40%:10min.;40-90%:5min.	none	in solution	Heart
150114_2_02.wiff	TripleTOF6600	C18 250x0.075mm	3-8%ACN:2min.;8-30%:88min.;30-40%:10min.;40-90%:5min.	none	in solution	Heart
150114_2_03.wiff	TripleTOF6600	C18 250x0.075mm	3-8%ACN:2min.;8-30%:88min.;30-40%:10min.;40-90%:5min.	none	in solution	Heart
150114_3_01.wiff	TripleTOF6600	C18 250x0.075mm	3-8%ACN:2min.;8-30%:88min.;30-40%:10min.;40-90%:5min.	none	in solution	Heart
150114_3_02.wiff	TripleTOF6600	C18 250x0.075mm	3-8%ACN:2min.;8-30%:88min.;30-40%:10min.;40-90%:5min.	none	in solution	Heart
150114_3_03.wiff	TripleTOF6600	C18 250x0.075mm	3-8%ACN:2min.;8-30%:88min.;30-40%:10min.;40-90%:5min.	none	in solution	Heart
150114_4_01.wiff	TripleTOF6600	C18 250x0.075mm	3-8%ACN:2min.;8-30%:88min.;30-40%:10min.;40-90%:5min.	none	in solution	Heart
150114_4_02.wiff	TripleTOF6600	C18 250x0.075mm	3-8%ACN:2min.;8-30%:88min.;30-40%:10min.;40-90%:5min.	none	in solution	Heart
150114_4_03.wiff	TripleTOF6600	C18 250x0.075mm	3-8%ACN:2min.;8-30%:88min.;30-40%:10min.;40-90%:5min.	none	in solution	Heart
160907_09_GPmyo_233_DDA.wiff	TripleTOF6600	C18 250x0.075mm	5-30%ACN:90min.;30-50%:10min.;50-90%:1min.	none	FASP	Myometrium
160907_10_GPmyo_238_DDA.wiff	TripleTOF6600	C18 250x0.075mm	5-30%ACN:90min.;30-50%:10min.;50-90%:1min.	none	FASP	Myometrium
160907_10_GPmyo_238_DDA1.wiff	TripleTOF6600	C18 250x0.075mm	5-30%ACN:90min.;30-50%:10min.;50-90%:1min.	none	FASP	Myometrium
160907_11_GPmyo_240_DDA.wiff	TripleTOF6600	C18 250x0.075mm	5-30%ACN:90min.;30-50%:10min.;50-90%:1min.	none	FASP	Myometrium
160907_12_GPmyo_248_DDA.wiff	TripleTOF6600	C18 250x0.075mm	5-30%ACN:90min.;30-50%:10min.;50-90%:1min.	none	FASP	Myometrium
160907_13_GPmyo_519_DDA.wiff	TripleTOF6600	C18 250x0.075mm	5-30%ACN:90min.;30-50%:10min.;50-90%:1min.	none	FASP	Myometrium
160907_14_GPmyo_520_DDA.wiff	TripleTOF6600	C18 250x0.075mm	5-30%ACN:90min.;30-50%:10min.;50-90%:1min.	none	FASP	Myometrium
160907_15_GPmyo_521_DDA.wiff	TripleTOF6600	C18 250x0.075mm	5-30%ACN:90min.;30-50%:10min.;50-90%:1min.	none	FASP	Myometrium
160909_01_NP_147_DDA.wiff	TripleTOF6600	C18 250x0.075mm	5-30%ACN:90min.;30-50%:10min.;50-90%:1min.	none	FASP	Myometrium
160909_02_NP_148_DDA.wiff	TripleTOF6600	C18 250x0.075mm	5-30%ACN:90min.;30-50%:10min.;50-90%:1min.	none	FASP	Myometrium
160909_03_NP_149_DDA.wiff	TripleTOF6600	C18 250x0.075mm	5-30%ACN:90min.;30-50%:10min.;50-90%:1min.	none	FASP	Myometrium
160909_04_NP_150_DDA.wiff	TripleTOF6600	C18 250x0.075mm	5-30%ACN:90min.;30-50%:10min.;50-90%:1min.	none	FASP	Myometrium
160909_05_NP_151_DDA.wiff	TripleTOF6600	C18 250x0.075mm	5-30%ACN:90min.;30-50%:10min.;50-90%:1min.	none	FASP	Myometrium
160909_06_TNIL_220_DDA.wiff	TripleTOF6600	C18 250x0.075mm	5-30%ACN:90min.;30-50%:10min.;50-90%:1min.	none	FASP	Myometrium
160909_07_TNIL_221_DDA.wiff	TripleTOF6600	C18 250x0.075mm	5-30%ACN:90min.;30-50%:10min.;50-90%:1min.	none	FASP	Myometrium
160909_08_TNIL_224_DDA.wiff	TripleTOF6600	C18 250x0.075mm	5-30%ACN:90min.;30-50%:10min.;50-90%:1min.	none	FASP	Myometrium
160909_09_TNIL_227_DDA.wiff	TripleTOF6600	C18 250x0.075mm	5-30%ACN:90min.;30-50%:10min.;50-90%:1min.	none	FASP	Myometrium
160909_10_TNIL_228_DDA.wiff	TripleTOF6600	C18 250x0.075mm	5-30%ACN:90min.;30-50%:10min.;50-90%:1min.	none	FASP	Myometrium
160909_11_TIL_316_DDA.wiff	TripleTOF6600	C18 250x0.075mm	5-30%ACN:90min.;30-50%:10min.;50-90%:1min.	none	FASP	Myometrium
160909_12_TIL_317_DDA.wiff	TripleTOF6600	C18 250x0.075mm	5-30%ACN:90min.;30-50%:10min.;50-90%:1min.	none	FASP	Myometrium
160909_13_TIL_318_DDA.wiff	TripleTOF6600	C18 250x0.075mm	5-30%ACN:90min.;30-50%:10min.;50-90%:1min.	none	FASP	Myometrium
160909_14_TIL_319_DDA.wiff	TripleTOF6600	C18 250x0.075mm	5-30%ACN:90min.;30-50%:10min.;50-90%:1min.	none	FASP	Myometrium
160909_15_TIL_320_DDA.wiff	TripleTOF6600	C18 250x0.075mm	5-30%ACN:90min.;30-50%:10min.;50-90%:1min.	none	FASP	Myometrium
161125_21_GPmyoDDA_TNIL_220.wiff	TripleTOF6600	C18 250x0.075mm	3-15%ACN:42min.;15-30%:45min.;30-50%:10min.;50-90%:1min.	none	FASP	Myometrium
161125_23_GPmyoDDA_NP_147.wiff	TripleTOF6600	C18 250x0.075mm	3-15%ACN:42min.;15-30%:45min.;30-50%:10min.;50-90%:1min.	none	FASP	Myometrium
161125_24_GPmyoDDA_NP_148.wiff	TripleTOF6600	C18 250x0.075mm	3-15%ACN:42min.;15-30%:45min.;30-50%:10min.;50-90%:1min.	none	FASP	Myometrium
161125_27_GPmyoDDA_233.wiff	TripleTOF6600	C18 250x0.075mm	3-15%ACN:42min.;15-30%:45min.;30-50%:10min.;50-90%:1min.	none	FASP	Myometrium
161125_28_GPmyoDDA_PTL_519.wiff	TripleTOF6600	C18 250x0.075mm	3-15%ACN:42min.;15-30%:45min.;30-50%:10min.;50-90%:1min.	none	FASP	Myometrium
161125_29_GPmyoDDA_PTL_521.wiff	TripleTOF6600	C18 250x0.075mm	3-15%ACN:42min.;15-30%:45min.;30-50%:10min.;50-90%:1min.	none	FASP	Myometrium
161128_02_GPmyoDDA_TNIL_227.wiff	TripleTOF6600	C18 250x0.075mm	3-15%ACN:42min.;15-30%:45min.;30-50%:10min.;50-90%:1min.	none	FASP	Myometrium
170116_03_PP_DDA_LV_127.wiff	TripleTOF6600	C18 250x0.075mm	3-10%ACN:8min.;10-35%:82min.;35-50%:10min.;50-90%:1min.	none	FASP	Heart
170116_04_PP_DDA_LV_137.wiff	TripleTOF6600	C18 250x0.075mm	3-10%ACN:8min.;10-35%:82min.;35-50%:10min.;50-90%:1min.	none	FASP	Heart
170116_05_PP_DDA_LV_135.wiff	TripleTOF6600	C18 250x0.075mm	3-10%ACN:8min.;10-35%:82min.;35-50%:10min.;50-90%:1min.	none	FASP	Heart
170116_06_PP_DDA_LV_146.wiff	TripleTOF6600	C18 250x0.075mm	3-10%ACN:8min.;10-35%:82min.;35-50%:10min.;50-90%:1min.	none	FASP	Heart
170117_04_PP_DDA_Biog_LV_133.wiff	TripleTOF6600	C18 250x0.075mm	3-10%ACN:8min.;10-35%:82min.;35-50%:10min.;50-90%:1min.	none	FASP	Heart
170117_05_PP_DDA_Biog_LV_127.wiff	TripleTOF6600	C18 250x0.075mm	3-10%ACN:8min.;10-35%:82min.;35-50%:10min.;50-90%:1min.	none	FASP	Heart
170117_06_PP_DDA_Biog_LV_137.wiff	TripleTOF6600	C18 250x0.075mm	3-10%ACN:8min.;10-35%:82min.;35-50%:10min.;50-90%:1min.	none	FASP	Heart
170117_07_PP_DDA_Biog_LV_135.wiff	TripleTOF6600	C18 250x0.075mm	3-10%ACN:8min.;10-35%:82min.;35-50%:10min.;50-90%:1min.	none	FASP	Heart
170117_08_PP_DDA_Biog_LV_146.wiff	TripleTOF6600	C18 250x0.075mm	3-10%ACN:8min.;10-35%:82min.;35-50%:10min.;50-90%:1min.	none	FASP	Heart
170117_11_PP_DDA_Biog_LV_252_M3.wiff	TripleTOF6600	C18 250x0.075mm	3-10%ACN:8min.;10-35%:82min.;35-50%:10min.;50-90%:1min.	none	FASP	Heart
170117_12_PP_DDA_Biog_LV_249_M1.wiff	TripleTOF6600	C18 250x0.075mm	3-10%ACN:8min.;10-35%:82min.;35-50%:10min.;50-90%:1min.	none	FASP	Heart
170117_13_PP_DDA_Biog_LV_162.wiff	TripleTOF6600	C18 250x0.075mm	3-10%ACN:8min.;10-35%:82min.;35-50%:10min.;50-90%:1min.	none	FASP	Heart
170117_14_PP_DDA_Biog_LV_277_F4.wiff	TripleTOF6600	C18 250x0.075mm	3-10%ACN:8min.;10-35%:82min.;35-50%:10min.;50-90%:1min.	none	FASP	Heart
170117_15_PP_DDA_Biog_LV_251_M1.wiff	TripleTOF6600	C18 250x0.075mm	3-10%ACN:8min.;10-35%:82min.;35-50%:10min.;50-90%:1min.	none	FASP	Heart
170228_14_PP_GP_Myometrium.wiff	TripleTOF6600	C18 250x0.075mm	5-40%ACN:120min.;40-90%:5min.	none	FASP	Myometrium
170303_02_PP_GP_Pancreas.wiff	TripleTOF6600	C18 250x0.075mm	5-40%ACN:120min.;40-90%:5min.	none	FASP	Pancreas
170303_03_PP_GP_Duoadenum.wiff	TripleTOF6600	C18 250x0.075mm	5-40%ACN:120min.;40-90%:5min.	none	FASP	Duodenum
170303_04_PP_GP_Colon.wiff	TripleTOF6600	C18 250x0.075mm	5-40%ACN:120min.;40-90%:5min.	none	FASP	Colon
170303_05_PP_GP_Cerebrum.wiff	TripleTOF6600	C18 250x0.075mm	5-40%ACN:120min.;40-90%:5min.	none	FASP	Brain
170303_06_PP_GP_Stomach.wiff	TripleTOF6600	C18 250x0.075mm	5-40%ACN:120min.;40-90%:5min.	none	FASP	Stomach
170303_07_PP_GP_Placenta.wiff	TripleTOF6600	C18 250x0.075mm	5-40%ACN:120min.;40-90%:5min.	none	FASP	Placenta
170303_08_PP_GP_LargeIntestine.wiff	TripleTOF6600	C18 250x0.075mm	5-40%ACN:120min.;40-90%:5min.	none	FASP	Large Intestine
170303_09_PP_GP_Kidney.wiff	TripleTOF6600	C18 250x0.075mm	5-40%ACN:120min.;40-90%:5min.	none	FASP	Kidney
170303_11_PP_GP_Fat.wiff	TripleTOF6600	C18 250x0.075mm	5-40%ACN:120min.;40-90%:5min.	none	FASP	Fat
170306_12_PP_GP_Small_Intestine.wiff	TripleTOF6600	C18 250x0.075mm	5-40%ACN:120min.;40-90%:5min.	none	FASP	Small Intestine
170306_13_PP_GP_Lung.wiff	TripleTOF6600	C18 250x0.075mm	5-40%ACN:120min.;40-90%:5min.	none	FASP	Lung
170306_14_PP_GP_Myometrium.wiff	TripleTOF6600	C18 250x0.075mm	5-40%ACN:120min.;40-90%:5min.	none	FASP	Myometrium
170307_15_PP_GP_Liver.wiff	TripleTOF6600	C18 250x0.075mm	5-40%ACN:120min.;40-90%:5min.	none	FASP	Liver
170307_16_PP_GP_Overies.wiff	TripleTOF6600	C18 250x0.075mm	5-40%ACN:120min.;40-90%:5min.	none	FASP	Overies
170310_02_PP_GP_Pancreas.wiff	TripleTOF6600	C18 250x0.075mm	5-40%ACN:120min.;40-90%:5min.	none	FASP	Pancreas
170310_03_PP_GP_Duoadenum.wiff	TripleTOF6600	C18 250x0.075mm	5-40%ACN:120min.;40-90%:5min.	none	FASP	Duodenum
170310_04_PP_GP_Colon.wiff	TripleTOF6600	C18 250x0.075mm	5-40%ACN:120min.;40-90%:5min.	none	FASP	Colon
170310_05_PP_GP_Cerebrum.wiff	TripleTOF6600	C18 250x0.075mm	5-40%ACN:120min.;40-90%:5min.	none	FASP	Brain
170310_06_PP_GP_Stomach.wiff	TripleTOF6600	C18 250x0.075mm	5-40%ACN:120min.;40-90%:5min.	none	FASP	Stomach
170310_07_PP_GP_Placenta.wiff	TripleTOF6600	C18 250x0.075mm	5-40%ACN:120min.;40-90%:5min.	none	FASP	Placenta
170310_08_PP_GP_LargeIntestine.wiff	TripleTOF6600	C18 250x0.075mm	5-40%ACN:120min.;40-90%:5min.	none	FASP	Large Intestine
170310_09_PP_GP_Kidney.wiff	TripleTOF6600	C18 250x0.075mm	5-40%ACN:120min.;40-90%:5min.	none	FASP	Kidney
170310_11_PP_GP_Fat.wiff	TripleTOF6600	C18 250x0.075mm	5-40%ACN:120min.;40-90%:5min.	none	FASP	Fat
170310_12_PP_GP_Small_Intestine.wiff	TripleTOF6600	C18 250x0.075mm	5-40%ACN:120min.;40-90%:5min.	none	FASP	Small Intestine
170310_13_PP_GP_Lung.wiff	TripleTOF6600	C18 250x0.075mm	5-40%ACN:120min.;40-90%:5min.	none	FASP	Lung
170310_14_PP_GP_Myometrium.wiff	TripleTOF6600	C18 250x0.075mm	5-40%ACN:120min.;40-90%:5min.	none	FASP	Myometrium
170310_15_PP_GP_Liver.wiff	TripleTOF6600	C18 250x0.075mm	5-40%ACN:120min.;40-90%:5min.	none	FASP	Liver
170310_16_PP_GP_Overies.wiff	TripleTOF6600	C18 250x0.075mm	5-40%ACN:120min.;40-90%:5min.	none	FASP	Overies
170320_08_PP_SkeletalMusc_FASP.wiff	TripleTOF6600	C18 250x0.075mm	5-40%ACN:120min.;40-90%:5min.	none	FASP	Skeletal Muscle
170323_01_GPHeart_135_2ul.wiff	TripleTOF6600	C18 250x0.075mm	5-40%ACN:120min.;40-90%:5min.	none	FASP	Heart
170323_02_GPMuscle_NEW.wiff	TripleTOF6600	C18 250x0.075mm	5-40%ACN:120min.;40-90%:5min.	none	FASP	Skeletal Muscle
170323_03_GPMuscle_OLD.wiff	TripleTOF6600	C18 250x0.075mm	5-40%ACN:120min.;40-90%:5min.	none	FASP	Skeletal Muscle
170323_09_GPHeart_135_2ul.wiff	TripleTOF6600	C18 250x0.075mm	5-40%ACN:120min.;40-90%:5min.	none	FASP	Heart
170324_03_GPHEart_3ul_5CES.wiff	TripleTOF6600	C18 250x0.075mm	5-40%ACN:120min.;40-90%:5min.	none	FASP	Heart
170324_07_PP_GPlibrary_Pancreas.wiff	TripleTOF6600	C18 250x0.075mm	5-40%ACN:120min.;40-90%:5min.	none	FASP	Pancreas
170324_07_PP_GPlibrary_Pancreas1.wiff	TripleTOF6600	C18 250x0.075mm	5-40%ACN:120min.;40-90%:5min.	none	FASP	Pancreas
170324_08_PP_GPlibrary_Duodenum.wiff	TripleTOF6600	C18 250x0.075mm	5-40%ACN:120min.;40-90%:5min.	none	FASP	Duodenum
170324_09_PP_GPlibrary_Colon.wiff	TripleTOF6600	C18 250x0.075mm	5-40%ACN:120min.;40-90%:5min.	none	FASP	Colon
170324_09_PP_GPlibrary_Colon1.wiff	TripleTOF6600	C18 250x0.075mm	5-40%ACN:120min.;40-90%:5min.	none	FASP	Colon
170324_10_PP_GPlibrary_Cerebrum.wiff	TripleTOF6600	C18 250x0.075mm	5-40%ACN:120min.;40-90%:5min.	none	FASP	Brain
170324_10_PP_GPlibrary_Cerebrum1.wiff	TripleTOF6600	C18 250x0.075mm	5-40%ACN:120min.;40-90%:5min.	none	FASP	Brain
170324_11_PP_GPlibrary_Stomach.wiff	TripleTOF6600	C18 250x0.075mm	5-40%ACN:120min.;40-90%:5min.	none	FASP	Stomach
170324_11_PP_GPlibrary_Stomach1.wiff	TripleTOF6600	C18 250x0.075mm	5-40%ACN:120min.;40-90%:5min.	none	FASP	Stomach
170324_12_PP_GPlibrary_Placenta.wiff	TripleTOF6600	C18 250x0.075mm	5-40%ACN:120min.;40-90%:5min.	none	FASP	Placenta
170324_12_PP_GPlibrary_Placenta1.wiff	TripleTOF6600	C18 250x0.075mm	5-40%ACN:120min.;40-90%:5min.	none	FASP	Placenta
170324_13_PP_GPlibrary_LargeIntestine.wiff	TripleTOF6600	C18 250x0.075mm	5-40%ACN:120min.;40-90%:5min.	none	FASP	Large Intestine
170324_14_PP_GPlibrary_Kidney.wiff	TripleTOF6600	C18 250x0.075mm	5-40%ACN:120min.;40-90%:5min.	none	FASP	Kidney
170324_17_PP_GPlibrary_Fat.wiff	TripleTOF6600	C18 250x0.075mm	5-40%ACN:120min.;40-90%:5min.	none	FASP	Fat
170324_19_PP_GPlibrary_Myometrium.wiff	TripleTOF6600	C18 250x0.075mm	5-40%ACN:120min.;40-90%:5min.	none	FASP	Myometrium
170324_20_PP_GPlibrary_Liver.wiff	TripleTOF6600	C18 250x0.075mm	5-40%ACN:120min.;40-90%:5min.	none	FASP	Liver
170324_21_PP_GPlibrary_Ovaries.wiff	TripleTOF6600	C18 250x0.075mm	5-40%ACN:120min.;40-90%:5min.	none	FASP	Ovaries
20151030_147NP_DDA_08.raw	QExactive	C18 250x0.075mm	4-8%ACN:11min.;8-30%:121min.;30-95%:0.1min.	none	FASP	Myometrium
20151030_147NP_DDA_08_151201053308.raw	QExactive	C18 250x0.075mm	4-8%ACN:11min.;8-30%:121min.;30-95%:0.1min.	none	FASP	Myometrium
20151030_148NP_DDA_02.raw	QExactive	C18 250x0.075mm	4-8%ACN:11min.;8-30%:121min.;30-95%:0.1min.	none	FASP	Myometrium
20151030_148NP_DDA_02_151130103053.raw	QExactive	C18 250x0.075mm	4-8%ACN:11min.;8-30%:121min.;30-95%:0.1min.	none	FASP	Myometrium
20151030_220TNIL_DDA_08.raw	QExactive	C18 250x0.075mm	4-8%ACN:11min.;8-30%:121min.;30-95%:0.1min.	none	FASP	Myometrium
20151030_220TNIL_DDA_08_151201102315.raw	QExactive	C18 250x0.075mm	4-8%ACN:11min.;8-30%:121min.;30-95%:0.1min.	none	FASP	Myometrium
20151030_227TNIL_DDA_14.raw	QExactive	C18 250x0.075mm	4-8%ACN:11min.;8-30%:121min.;30-95%:0.1min.	none	FASP	Myometrium
20151030_227TNIL_DDA_14_151202052538.raw	QExactive	C18 250x0.075mm	4-8%ACN:11min.;8-30%:121min.;30-95%:0.1min.	none	FASP	Myometrium
20151030_316TNIL_DDA_16.raw	QExactive	C18 250x0.075mm	4-8%ACN:11min.;8-30%:121min.;30-95%:0.1min.	none	FASP	Myometrium
308.raw	QExactive	C18 250x0.075mm	5-25%ACN:160min.;25-40%:20min.;40-90%:0.1min.	SDS page - 10 fractions per lane	In gel	Myometrium
308_150315081935.raw	QExactive	C18 250x0.075mm	5-25%ACN:160min.;25-40%:20min.;40-90%:0.1min.	SDS page - 10 fractions per lane	In gel	Myometrium
308_150315230849.raw	QExactive	C18 250x0.075mm	5-25%ACN:160min.;25-40%:20min.;40-90%:0.1min.	SDS page - 10 fractions per lane	In gel	Myometrium
401.raw	QExactive	C18 250x0.075mm	5-25%ACN:160min.;25-40%:20min.;40-90%:0.1min.	SDS page - 10 fractions per lane	In gel	Myometrium
402.raw	QExactive	C18 250x0.075mm	5-25%ACN:160min.;25-40%:20min.;40-90%:0.1min.	SDS page - 10 fractions per lane	In gel	Myometrium
403.raw	QExactive	C18 250x0.075mm	5-25%ACN:160min.;25-40%:20min.;40-90%:0.1min.	SDS page - 10 fractions per lane	In gel	Myometrium
404.raw	QExactive	C18 250x0.075mm	5-25%ACN:160min.;25-40%:20min.;40-90%:0.1min.	SDS page - 10 fractions per lane	In gel	Myometrium
405.raw	QExactive	C18 250x0.075mm	5-25%ACN:160min.;25-40%:20min.;40-90%:0.1min.	SDS page - 10 fractions per lane	In gel	Myometrium
406.raw	QExactive	C18 250x0.075mm	5-25%ACN:160min.;25-40%:20min.;40-90%:0.1min.	SDS page - 10 fractions per lane	In gel	Myometrium
408.raw	QExactive	C18 250x0.075mm	5-25%ACN:160min.;25-40%:20min.;40-90%:0.1min.	SDS page - 10 fractions per lane	In gel	Myometrium
408_150314024101.raw	QExactive	C18 250x0.075mm	5-25%ACN:160min.;25-40%:20min.;40-90%:0.1min.	SDS page - 10 fractions per lane	In gel	Myometrium
408_150315120153.raw	QExactive	C18 250x0.075mm	5-25%ACN:160min.;25-40%:20min.;40-90%:0.1min.	SDS page - 10 fractions per lane	In gel	Myometrium
409.raw	QExactive	C18 250x0.075mm	5-25%ACN:160min.;25-40%:20min.;40-90%:0.1min.	SDS page - 10 fractions per lane	In gel	Myometrium
501.raw	QExactive	C18 250x0.075mm	5-25%ACN:160min.;25-40%:20min.;40-90%:0.1min.	SDS page - 10 fractions per lane	In gel	Myometrium
502.raw	QExactive	C18 250x0.075mm	5-25%ACN:160min.;25-40%:20min.;40-90%:0.1min.	SDS page - 10 fractions per lane	In gel	Myometrium
503.raw	QExactive	C18 250x0.075mm	5-25%ACN:160min.;25-40%:20min.;40-90%:0.1min.	SDS page - 10 fractions per lane	In gel	Myometrium
504.raw	QExactive	C18 250x0.075mm	5-25%ACN:160min.;25-40%:20min.;40-90%:0.1min.	SDS page - 10 fractions per lane	In gel	Myometrium
505.raw	QExactive	C18 250x0.075mm	5-25%ACN:160min.;25-40%:20min.;40-90%:0.1min.	SDS page - 10 fractions per lane	In gel	Myometrium
506.raw	QExactive	C18 250x0.075mm	5-25%ACN:160min.;25-40%:20min.;40-90%:0.1min.	SDS page - 10 fractions per lane	In gel	Myometrium
507.raw	QExactive	C18 250x0.075mm	5-25%ACN:160min.;25-40%:20min.;40-90%:0.1min.	SDS page - 10 fractions per lane	In gel	Myometrium
508.raw	QExactive	C18 250x0.075mm	5-25%ACN:160min.;25-40%:20min.;40-90%:0.1min.	SDS page - 10 fractions per lane	In gel	Myometrium
509.raw	QExactive	C18 250x0.075mm	5-25%ACN:160min.;25-40%:20min.;40-90%:0.1min.	SDS page - 10 fractions per lane	In gel	Myometrium
510.raw	QExactive	C18 250x0.075mm	5-25%ACN:160min.;25-40%:20min.;40-90%:0.1min.	SDS page - 10 fractions per lane	In gel	Myometrium
708_150314211236.raw	QExactive	C18 250x0.075mm	5-25%ACN:160min.;25-40%:20min.;40-90%:0.1min.	SDS page - 10 fractions per lane	In gel	Myometrium
708_150316025104.raw	QExactive	C18 250x0.075mm	5-25%ACN:160min.;25-40%:20min.;40-90%:0.1min.	SDS page - 10 fractions per lane	In gel	Myometrium
801.raw	QExactive	C18 250x0.075mm	5-25%ACN:160min.;25-40%:20min.;40-90%:0.1min.	SDS page - 10 fractions per lane	In gel	Myometrium
809.raw	QExactive	C18 250x0.075mm	5-25%ACN:160min.;25-40%:20min.;40-90%:0.1min.	SDS page - 10 fractions per lane	In gel	Myometrium
810.raw	QExactive	C18 250x0.075mm	5-25%ACN:160min.;25-40%:20min.;40-90%:0.1min.	SDS page - 10 fractions per lane	In gel	Myometrium
902.raw	QExactive	C18 250x0.075mm	5-25%ACN:160min.;25-40%:20min.;40-90%:0.1min.	SDS page - 10 fractions per lane	In gel	Myometrium
903.raw	QExactive	C18 250x0.075mm	5-25%ACN:160min.;25-40%:20min.;40-90%:0.1min.	SDS page - 10 fractions per lane	In gel	Myometrium
904.raw	QExactive	C18 250x0.075mm	5-25%ACN:160min.;25-40%:20min.;40-90%:0.1min.	SDS page - 10 fractions per lane	In gel	Myometrium
905.raw	QExactive	C18 250x0.075mm	5-25%ACN:160min.;25-40%:20min.;40-90%:0.1min.	SDS page - 10 fractions per lane	In gel	Myometrium
906.raw	QExactive	C18 250x0.075mm	5-25%ACN:160min.;25-40%:20min.;40-90%:0.1min.	SDS page - 10 fractions per lane	In gel	Myometrium
907.raw	QExactive	C18 250x0.075mm	5-25%ACN:160min.;25-40%:20min.;40-90%:0.1min.	SDS page - 10 fractions per lane	In gel	Myometrium
908.raw	QExactive	C18 250x0.075mm	5-25%ACN:160min.;25-40%:20min.;40-90%:0.1min.	SDS page - 10 fractions per lane	In gel	Myometrium
908_150417191410.raw	QExactive	C18 250x0.075mm	5-25%ACN:160min.;25-40%:20min.;40-90%:0.1min.	SDS page - 10 fractions per lane	In gel	Myometrium
908_150418062129.raw	QExactive	C18 250x0.075mm	5-25%ACN:160min.;25-40%:20min.;40-90%:0.1min.	SDS page - 10 fractions per lane	In gel	Myometrium
909.raw	QExactive	C18 250x0.075mm	5-25%ACN:160min.;25-40%:20min.;40-90%:0.1min.	SDS page - 10 fractions per lane	In gel	Myometrium
910.raw	QExactive	C18 250x0.075mm	5-25%ACN:160min.;25-40%:20min.;40-90%:0.1min.	SDS page - 10 fractions per lane	In gel	Myometrium
Newcastle_1_1_Top10HCD_50cmEZ_150min_01.raw	QExactive	C18 500x0.075mm	3-10%ACN:3min.;10-35%:120min.;35-80%:5min.	none	in solution	Heart
Newcastle_1_2_Top10HCD_50cmEZ_150min_01.raw	QExactive	C18 500x0.075mm	3-10%ACN:3min.;10-35%:120min.;35-80%:5min.	none	in solution	Heart
Newcastle_1_3_Top10HCD_50cmEZ_150min_01.raw	QExactive	C18 500x0.075mm	3-10%ACN:3min.;10-35%:120min.;35-80%:5min.	none	in solution	Heart
Newcastle_2_1_Top10HCD_50cmEZ_150min_01.raw	QExactive	C18 500x0.075mm	3-10%ACN:3min.;10-35%:120min.;35-80%:5min.	none	in solution	Heart
Newcastle_2_2_Top10HCD_50cmEZ_150min_01.raw	QExactive	C18 500x0.075mm	3-10%ACN:3min.;10-35%:120min.;35-80%:5min.	none	in solution	Heart
Newcastle_2_3_Top10HCD_50cmEZ_150min_01.raw	QExactive	C18 500x0.075mm	3-10%ACN:3min.;10-35%:120min.;35-80%:5min.	none	in solution	Heart
Newcastle_3_1_Top10HCD_50cmEZ_150min_02.raw	QExactive	C18 500x0.075mm	3-10%ACN:3min.;10-35%:120min.;35-80%:5min.	none	in solution	Heart
Newcastle_3_1_Top10HCD_50cmEZ_150min_03.raw	QExactive	C18 500x0.075mm	3-10%ACN:3min.;10-35%:120min.;35-80%:5min.	none	in solution	Heart
Newcastle_3_1_Top10HCD_50cmEZ_150min_04.raw	QExactive	C18 500x0.075mm	3-10%ACN:3min.;10-35%:120min.;35-80%:5min.	none	in solution	Heart
Newcastle_3_2_Top10HCD_50cmEZ_150min_01.raw	QExactive	C18 500x0.075mm	3-10%ACN:3min.;10-35%:120min.;35-80%:5min.	none	in solution	Heart
Newcastle_4_1_Top10HCD_50cmEZ_150min_01.raw	QExactive	C18 500x0.075mm	3-10%ACN:3min.;10-35%:120min.;35-80%:5min.	none	in solution	Heart
Newcastle_4_3_Top10HCD_50cmEZ_150min_01.raw	QExactive	C18 500x0.075mm	3-10%ACN:3min.;10-35%:120min.;35-80%:5min.	none	in solution	Heart
OR7_20140724_HP_Prime_XS_Guinea_pig_acK_pull_down_30pr_CTR1A_1.raw	LTQ-OrbiTrap		7-30%ACN:91min.;30-100%:3min.	Lysine acetylation enrichment (immunoprecipitation)	In solution	Myometrium
OR7_20140724_HP_Prime_XS_Guinea_pig_acK_pull_down_30pr_CTR1A_2.raw	LTQ-OrbiTrap		7-30%ACN:91min.;30-100%:3min.	Lysine acetylation enrichment (immunoprecipitation)	In solution	Myometrium
OR7_20140724_HP_Prime_XS_Guinea_pig_acK_pull_down_30pr_CTR1B_1.raw	QExactive		7-30%ACN:91min.;30-100%:3min.	Lysine acetylation enrichment (immunoprecipitation)	In solution	Myometrium
OR7_20140724_HP_Prime_XS_Guinea_pig_acK_pull_down_30pr_CTR1B_2.raw	QExactive		7-30%ACN:91min.;30-100%:3min.	Lysine acetylation enrichment (immunoprecipitation)	In solution	Myometrium
OR7_20140724_HP_Prime_XS_Guinea_pig_acK_pull_down_30pr_CTR2A_1.raw	QExactive		7-30%ACN:91min.;30-100%:3min.	Lysine acetylation enrichment (immunoprecipitation)	In solution	Myometrium
OR7_20140724_HP_Prime_XS_Guinea_pig_acK_pull_down_30pr_CTR2A_3.raw	QExactive		7-30%ACN:91min.;30-100%:3min.	Lysine acetylation enrichment (immunoprecipitation)	In solution	Myometrium
OR7_20140724_HP_Prime_XS_Guinea_pig_acK_pull_down_30pr_CTR2B_3.raw	QExactive		7-30%ACN:91min.;30-100%:3min.	Lysine acetylation enrichment (immunoprecipitation)	In solution	Myometrium
OR7_20140724_HP_Prime_XS_Guinea_pig_acK_pull_down_30pr_CTR3A_2.raw	QExactive		7-30%ACN:91min.;30-100%:3min.	Lysine acetylation enrichment (immunoprecipitation)	In solution	Myometrium
OR7_20140724_HP_Prime_XS_Guinea_pig_acK_pull_down_30pr_CTR3A_3.raw	QExactive		7-30%ACN:91min.;30-100%:3min.	Lysine acetylation enrichment (immunoprecipitation)	In solution	Myometrium
OR7_20140724_HP_Prime_XS_Guinea_pig_acK_pull_down_30pr_CTR3B_1.raw	QExactive		7-30%ACN:91min.;30-100%:3min.	Lysine acetylation enrichment (immunoprecipitation)	In solution	Myometrium
OR7_20140724_HP_Prime_XS_Guinea_pig_acK_pull_down_30pr_CTR3B_2.raw	QExactive		7-30%ACN:91min.;30-100%:3min.	Lysine acetylation enrichment (immunoprecipitation)	In solution	Myometrium
OR7_20140724_HP_Prime_XS_Guinea_pig_acK_pull_down_30pr_TSA1A_1.raw	QExactive		7-30%ACN:91min.;30-100%:3min.	Lysine acetylation enrichment (immunoprecipitation)	In solution	Myometrium
OR7_20140724_HP_Prime_XS_Guinea_pig_acK_pull_down_30pr_TSA1A_2.raw	QExactive		7-30%ACN:91min.;30-100%:3min.	Lysine acetylation enrichment (immunoprecipitation)	In solution	Myometrium
OR7_20140724_HP_Prime_XS_Guinea_pig_acK_pull_down_30pr_TSA1B_1.raw	QExactive		7-30%ACN:91min.;30-100%:3min.	Lysine acetylation enrichment (immunoprecipitation)	In solution	Myometrium
OR7_20140724_HP_Prime_XS_Guinea_pig_acK_pull_down_30pr_TSA1B_2.raw	QExactive		7-30%ACN:91min.;30-100%:3min.	Lysine acetylation enrichment (immunoprecipitation)	In solution	Myometrium
OR7_20140724_HP_Prime_XS_Guinea_pig_acK_pull_down_30pr_TSA2A_1.raw	QExactive		7-30%ACN:91min.;30-100%:3min.	Lysine acetylation enrichment (immunoprecipitation)	In solution	Myometrium
OR7_20140724_HP_Prime_XS_Guinea_pig_acK_pull_down_30pr_TSA2A_2.raw	QExactive		7-30%ACN:91min.;30-100%:3min.	Lysine acetylation enrichment (immunoprecipitation)	In solution	Myometrium
OR7_20140724_HP_Prime_XS_Guinea_pig_acK_pull_down_30pr_TSA2B_1.raw	QExactive		7-30%ACN:91min.;30-100%:3min.	Lysine acetylation enrichment (immunoprecipitation)	In solution	Myometrium
OR7_20140724_HP_Prime_XS_Guinea_pig_acK_pull_down_30pr_TSA2B_2.raw	QExactive		7-30%ACN:91min.;30-100%:3min.	Lysine acetylation enrichment (immunoprecipitation)	In solution	Myometrium
OR7_20140724_HP_Prime_XS_Guinea_pig_acK_pull_down_30pr_TSA3A_1.raw	QExactive		7-30%ACN:91min.;30-100%:3min.	Lysine acetylation enrichment (immunoprecipitation)	In solution	Myometrium
OR7_20140724_HP_Prime_XS_Guinea_pig_acK_pull_down_30pr_TSA3A_2.raw	QExactive		7-30%ACN:91min.;30-100%:3min.	Lysine acetylation enrichment (immunoprecipitation)	In solution	Myometrium
OR7_20140724_HP_Prime_XS_Guinea_pig_acK_pull_down_30pr_TSA3B_1.raw	QExactive		7-30%ACN:91min.;30-100%:3min.	Lysine acetylation enrichment (immunoprecipitation)	In solution	Myometrium
OR7_20140724_HP_Prime_XS_Guinea_pig_acK_pull_down_30pr_TSA3B_2.raw	QExactive		7-30%ACN:91min.;30-100%:3min.	Lysine acetylation enrichment (immunoprecipitation)	In solution	Myometrium
OR9_201309019_HP_Prime_xs_Guinea_pig_acK_30pr_1.raw	LTQ-OrbiTrap		7-30%ACN:91min.;30-100%:3min.	Lysine acetylation enrichment (immunoprecipitation)	In solution	Myometrium
OR9_201309019_HP_Prime_xs_Guinea_pig_acK_30pr_2.raw	LTQ-OrbiTrap		7-30%ACN:91min.;30-100%:3min.	Lysine acetylation enrichment (immunoprecipitation)	In solution	Myometrium
OR9_201309019_HP_Prime_xs_Guinea_pig_acK_30pr_3.raw	LTQ-OrbiTrap		7-30%ACN:91min.;30-100%:3min.	Lysine acetylation enrichment (immunoprecipitation)	In solution	Myometrium
OR9_201309019_HP_Prime_xs_Guinea_pig_acK_30pr_4.raw	LTQ-OrbiTrap		7-30%ACN:91min.;30-100%:3min.	Lysine acetylation enrichment (immunoprecipitation)	In solution	Myometrium
OR9_201309019_HP_Prime_xs_Guinea_pig_acK_30pr_5.raw	LTQ-OrbiTrap		7-30%ACN:91min.;30-100%:3min.	Lysine acetylation enrichment (immunoprecipitation)	In solution	Myometrium
OR9_201309019_HP_Prime_xs_Guinea_pig_acK_30pr_6.raw	LTQ-OrbiTrap		7-30%ACN:91min.;30-100%:3min.	Lysine acetylation enrichment (immunoprecipitation)	In solution	Myometrium

### Sheet: Sheet6
			TripleTOF	Q-Exactive
Protein groups identified			1975	1972
Protein groups quantiffied			1975	1858
Protein groups with no missing values			1973	1327
